# Resolving the immune response across clonal cancer evolution in situ with Atera whole transcriptome profiling

**DOI:** 10.64898/2026.08.03.741871

**Authors:** Shaocheng Wu, Mohita Mahajan, Maarten van der Linde, ChunFang Zhu, Robert B West, David van IJzendoorn, Magdalena Matusiak

**Affiliations:** Department of Pathology, Stanford University, Stanford, USA; Department of Pathology, Leiden University Medical Center, Leiden, The Netherlands

**Author notes:** Corresponding authors: Correspondence to M.M.

## Abstract

Single-cell spatial transcriptomics is now central to studying tumors in their native tissue context. Here we present the first comprehensive, independent evaluation of Atera, a new spatial whole-transcriptome platform, compared with Xenium in human ductal carcinoma in situ (DCIS). We show that Atera enables granular cell-state annotation and resolves rare cell populations, experimentally validated by multiplex immunofluorescence (IF). We further show that its transcriptome-wide coverage enables inference of copy-number alterations at single-cell resolution, allowing us to reconstruct the clonal evolution of DCIS. We orthogonally confirm the inferred copy-number alterations by whole-genome sequencing of 16 microdissected tumor regions from consecutive tissue sections. Finally, by mapping the immune microenvironment onto this clonal architecture, we demonstrate the feasibility of tracking the changes in immune response along the clonal tumor evolution in situ. Together, our results establish Atera as a validated platform for tracking clonal evolution and immune adaptation in clinical samples.
