## Supplementary Table 1 for "Resolving the immune response across clonal cancer evolution in situ with Atera whole transcriptome profiling"

### Sheet: Table1
Supplementary Table 1: An overview of antibodies used for Orion immunofluorescence staining. CCR7 and TCF1/7 antibodies were conjugated, while others were purchased in conjugated from Rarecyte
Antigen	Antibody Clone	P/N
DC-LAMP	EPR24265-8	62-1109-501
GZMB	D6E9W	62-1220-501
CD8	AMC908	62-1366-501
CD20	L26	62-1004-601
CCR7	EPR23192-57	AB272938, Abcam
TCF1/7	C63D9	85942SF, Cell Signaling Technology
CD163	EPR14643	62-1441-601
FOLR2	OTI4G6	62-1025-601
CD3e	D7A6E	62-1119-601
CD4	EPR6855	62-1098-701
FoxP3	236A/E7	62-1012-701
CD138	EPR6454	52-1059-701
LYVE1	EPR21857	62-1337-701
SMA	1A4	62-1046-801
PanCK	C11/AE1/AE3	62-1015-801
HLA-DR	EPR3692	62-1092-801
SPP1	Polyclonal	62-1022-501
CD68	D4B9C	15981-1-AP, Proteintech
IBA1	EPR16589	62-1304-601
KRT17	EPR1624Y	Ab238953, Abcam
ISG15	Polyclonal	15981-1-AP, Proteintech
KRT19	4 E8	NBP22116, Novus Biologicals
CD56	MRQ-42	62-1060-601
LAMC2	E3	SC28330, Santa Cruz
CLEC9A	EPR22324	AB223188, Abcam
CD141	E7Y9P	62-1065-701
KRT5	SP27	AB236216, Abcam
HER2	D8F12	62-1087-701
CD206	E2L9N	91992S, Cell Signaling Technology
Ki-67	D3B5	62-1123-801
IL4I1	EPR22070	62-1023-801
